# Methyl-TWAS: A powerful method for *in silico* transcriptome-wide association studies (TWAS) using long-range DNA methylation

**DOI:** 10.1101/2023.11.10.566586

**Authors:** Soyeon Kim, Yidi Qin, Hyun Jung Park, Molin Yue, Zhongli Xu, Erick Forno, Wei Chen, Juan C. Celedón

**Author notes:** Shared first authors (Soyeon Kim, Yidi Qin). Shared senior authors (Soyeon Kim, Juan C. Celedón). **Correspondence:** Juan C. Celedón, MD, DrPH Division of Pulmonary Medicine UPMC Children’s Hospital of Pittsburgh 4401 Penn Avenue, Pittsburgh, PA 15224.

## Abstract

*In silico* transcriptome-wide association studies (TWAS) are commonly used to test whether expression of specific genes is linked to a complex trait. However, genotype-based *in silico* TWAS such as PrediXcan, exhibit low prediction accuracy for a majority of genes because genotypic data lack tissue- and disease-specificity and are not affected by the environment. Because methylation is tissue-specific and, like gene expression, can be modified by environment or disease status, methylation should predict gene expression with more accuracy than SNPs. Therefore, we propose Methyl-TWAS, the first approach that utilizes long-range methylation markers to impute gene expression for *in silico* TWAS through penalized regression. Methyl-TWAS 1) predicts epigenetically regulated/associated expression (eGReX), which incorporates tissue-specific expression and both genetically- (GReX) and environmentally-regulated expression to identify differentially expressed genes (DEGs) that could not be identified by genotype-based methods; and 2) incorporates both *cis-* and *trans-* CpGs, including various regulatory regions to identify DEGs that would be missed using *cis*-methylation only. Methyl-TWAS outperforms PrediXcan and two other methods in imputing gene expression in the nasal epithelium, particularly for immunity-related genes and DEGs in atopic asthma. Methyl-TWAS identified 3,681 (85.2%) of the 4,316 DEGs identified in a previous TWAS of atopic asthma using measured expression, while PrediXcan could not identify any gene. Methyl-TWAS also outperforms PrediXcan for expression imputation as well as *in silico* TWAS in white blood cells. Methyl-TWAS is a valuable tool for *in silico* TWAS, leveraging a growing body of publicly available genome-wide DNA methylation data for a variety of human tissues.
