## Supplementary material for "Methyl-TWAS: A powerful method for *in silico* transcriptome-wide association studies (TWAS) using long-range DNA methylation": Table S2

### Sheet: Sheet1
gene	pearson.methylation.10M	np.methylation.10M	nsel.methylation.10M	pearson.snps	np.snps	nsel.snps	z	abs.z	p	adj.p
PAX8-AS1	0.88	2211	93	0.72	7313	60	39.84	39.84	< 1.00e-300	< 1.00e-300
HLA-DQB1	0.88	14009	168	0.83	14834	64	16.12	16.12	< 1.00e-300	< 1.00e-300
HLA-DQA1	0.77	14011	89	0.53	14769	117	33.96	33.96	8.71e-253	< 1.00e-300
C3orf70	0.73	2521	69	0.18	7000	43	60.45	60.45	< 1.00e-300	< 1.00e-300
NTRK2	0.71	1055	69	-0.16	8085	0	84.29	84.29	< 1.00e-300	< 1.00e-300
CPA3	0.71	2046	50	-0.1	8832	0	78.54	78.54	< 1.00e-300	< 1.00e-300
CEP72	0.7	3105	35	0.05	7451	10	64.74	64.74	< 1.00e-300	< 1.00e-300
SLC9A3	0.7	3074	66	0.06	7040	22	63.84	63.84	< 1.00e-300	< 1.00e-300
PCSK6	0.7	1586	84	0.1	7064	34	61.63	61.63	< 1.00e-300	< 1.00e-300
CST1	0.69	2085	49	-0.17	10102	0	80.8	80.8	< 1.00e-300	< 1.00e-300
CXCR6	0.69	4640	96	-0.14	8571	0	78.32	78.32	< 1.00e-300	< 1.00e-300
KCNJ16	0.69	5235	213	-0.1	7608	0	76.23	76.23	< 1.00e-300	< 1.00e-300
CST2	0.68	2093	66	-0.16	10130	0	78.9	78.9	< 1.00e-300	< 1.00e-300
CD2	0.68	2349	121	0.02	7325	22	64.89	64.89	< 1.00e-300	< 1.00e-300
ZAP70	0.68	2127	68	0.03	4512	21	62.71	62.71	< 1.00e-300	< 1.00e-300
ITGAE	0.68	5066	70	0.11	9502	74	57.03	57.03	< 1.00e-300	< 1.00e-300
NLRC3	0.67	5714	114	-0.2	8665	0	81.3	81.3	< 1.00e-300	< 1.00e-300
TPSAB1	0.67	5353	80	-0.13	9968	0	74.93	74.93	< 1.00e-300	< 1.00e-300
FETUB	0.67	2919	129	-0.13	8008	0	74.87	74.87	< 1.00e-300	< 1.00e-300
ADTRP	0.67	2847	49	-0.04	8888	9	67.74	67.74	< 1.00e-300	< 1.00e-300
IKZF3	0.67	6494	119	0.04	6213	20	62.42	62.42	< 1.00e-300	< 1.00e-300
ACOX2	0.67	3455	73	0.1	7313	12	57.13	57.13	< 1.00e-300	< 1.00e-300
DQX1	0.67	2436	118	0.13	7244	17	54.1	54.1	< 1.00e-300	< 1.00e-300
ITLN1	0.67	4797	186	0.31	7217	28	39.86	39.86	< 1.00e-300	< 1.00e-300
THEMIS	0.66	1710	81	-0.2	6973	0	79.76	79.76	< 1.00e-300	< 1.00e-300
CD247	0.66	2702	48	-0.19	8236	0	79.33	79.33	< 1.00e-300	< 1.00e-300
PYHIN1	0.66	5030	45	-0.18	8685	0	77.76	77.76	< 1.00e-300	< 1.00e-300
CDH26	0.66	3022	92	-0.17	8340	0	77.54	77.54	< 1.00e-300	< 1.00e-300
CD244	0.66	4809	66	-0.17	7240	0	76.88	76.88	< 1.00e-300	< 1.00e-300
PP7080	0.66	3069	39	0.05	6758	14	59.87	59.87	< 1.00e-300	< 1.00e-300
CCL5	0.66	5987	116	0.05	6303	14	59.68	59.68	< 1.00e-300	< 1.00e-300
ALOX15	0.66	5168	133	0.08	9141	3	57.31	57.31	< 1.00e-300	< 1.00e-300
DPP4	0.66	1616	103	0.22	5822	8	45.62	45.62	< 1.00e-300	< 1.00e-300
EPDR1	0.66	2674	156	0.36	9118	62	33.73	33.73	2.19e-249	2.79e-245
POMC	0.66	2720	44	0.5	5487	8	19.47	19.47	< 1.00e-300	< 1.00e-300
ZG16B	0.66	5657	133	0.61	8036	82	6.32	6.32	< 1.00e-300	< 1.00e-300
SLAMF6	0.65	4856	59	-0.22	7444	0	79.68	79.68	< 1.00e-300	< 1.00e-300
CD3G	0.65	3717	60	-0.2	7742	0	77.48	77.48	< 1.00e-300	< 1.00e-300
FCGR3A	0.65	4537	39	-0.17	7417	0	75.49	75.49	< 1.00e-300	< 1.00e-300
CD48	0.65	4826	42	-0.17	7350	0	75.47	75.47	< 1.00e-300	< 1.00e-300
CD53	0.65	2477	58	-0.14	7745	0	72.86	72.86	< 1.00e-300	< 1.00e-300
IL1RL1	0.65	2403	59	-0.09	7556	0	69.49	69.49	< 1.00e-300	< 1.00e-300
DOCK2	0.65	3249	71	-0.05	8975	29	65.34	65.34	< 1.00e-300	< 1.00e-300
ST6GAL1	0.65	2980	68	0.06	8442	48	57.41	57.41	< 1.00e-300	< 1.00e-300
PSTPIP1	0.65	3639	168	0.09	6411	9	54.4	54.4	< 1.00e-300	< 1.00e-300
KLRK1	0.65	3429	56	0.12	9085	36	51.4	51.4	< 1.00e-300	< 1.00e-300
GABRB3	0.65	1937	17	0.47	9335	64	20.96	20.96	< 1.00e-300	< 1.00e-300
CD3D	0.64	3717	32	-0.17	7741	0	74.23	74.23	< 1.00e-300	< 1.00e-300
RCSD1	0.64	2694	43	-0.13	8153	1	71.39	71.39	< 1.00e-300	< 1.00e-300
SLC40A1	0.64	1259	33	-0.12	7617	0	69.65	69.65	< 1.00e-300	< 1.00e-300
IL12RB1	0.64	5782	65	-0.01	8251	8	60.98	60.98	< 1.00e-300	< 1.00e-300
FAM78A	0.64	4071	44	0	7321	13	60.23	60.23	< 1.00e-300	< 1.00e-300
NCKAP1L	0.64	4952	52	0.01	7530	5	59.07	59.07	< 1.00e-300	< 1.00e-300
HGD	0.64	2984	35	0.03	6964	1	58.1	58.1	< 1.00e-300	< 1.00e-300
GCNT4	0.64	2032	54	0.06	8524	23	55.23	55.23	< 1.00e-300	< 1.00e-300
DOK1	0.64	2434	99	0.09	7291	26	53.67	53.67	< 1.00e-300	< 1.00e-300
DOCK10	0.64	3305	43	0.09	7575	49	53.44	53.44	< 1.00e-300	< 1.00e-300
MS4A6A	0.63	6204	111	-0.22	7701	0	76.19	76.19	< 1.00e-300	< 1.00e-300
PRF1	0.63	2870	37	-0.2	10011	0	75.52	75.52	< 1.00e-300	< 1.00e-300
GIMAP6	0.63	4869	57	-0.18	8897	0	74.62	74.62	< 1.00e-300	< 1.00e-300
GFI1	0.63	2014	71	-0.17	6184	0	72.63	72.63	< 1.00e-300	< 1.00e-300
CSF1R	0.63	3355	64	-0.17	7806	0	72.53	72.53	< 1.00e-300	< 1.00e-300
CORO1A	0.63	2745	30	-0.17	4039	0	72.53	72.53	< 1.00e-300	< 1.00e-300
LCK	0.63	5631	118	-0.16	5899	0	72.06	72.06	< 1.00e-300	< 1.00e-300
HS3ST4	0.63	3179	125	-0.15	9073	0	70.78	70.78	< 1.00e-300	< 1.00e-300
PTPRC	0.63	2572	53	-0.13	7415	0	69.9	69.9	< 1.00e-300	< 1.00e-300
ITK	0.63	2105	65	-0.09	8612	4	66.16	66.16	< 1.00e-300	< 1.00e-300
RASAL3	0.63	6913	100	-0.09	9493	1	65.45	65.45	< 1.00e-300	< 1.00e-300
TMC8	0.63	7179	56	-0.08	10111	1	65.27	65.27	< 1.00e-300	< 1.00e-300
C1QB	0.63	5681	93	-0.06	7715	4	64	64	< 1.00e-300	< 1.00e-300
ACAP1	0.63	5631	78	-0.06	8295	4	63.66	63.66	< 1.00e-300	< 1.00e-300
AGAP2	0.63	4952	53	-0.05	6297	3	63.5	63.5	< 1.00e-300	< 1.00e-300
CD84	0.63	4832	47	0.01	7382	11	58.42	58.42	< 1.00e-300	< 1.00e-300
TPSB2	0.63	5353	117	0.03	9975	7	56.49	56.49	< 1.00e-300	< 1.00e-300
SPESP1	0.63	4139	84	0.12	7495	53	50.02	50.02	< 1.00e-300	< 1.00e-300
ADAMDEC1	0.63	2724	122	0.11	8937	33	49.7	49.7	< 1.00e-300	< 1.00e-300
CD96	0.63	1508	59	0.13	8466	39	49.54	49.54	< 1.00e-300	< 1.00e-300
ANO1	0.63	7650	111	0.23	8426	41	40.71	40.71	< 1.00e-300	< 1.00e-300
CTSW	0.63	7723	31	0.42	5740	55	23.72	23.72	2.14e-124	2.73e-120
LOC102723373	0.63	2181	33	0.6	8188	15	5.01	5.01	< 1.00e-300	< 1.00e-300
ABI3	0.62	6147	152	-0.2	6402	0	75.03	75.03	< 1.00e-300	< 1.00e-300
CD3E	0.62	3716	59	-0.19	7811	0	73.75	73.75	< 1.00e-300	< 1.00e-300
SCGB3A1	0.62	3233	55	-0.19	7914	0	73.43	73.43	< 1.00e-300	< 1.00e-300
IRF8	0.62	4977	54	-0.18	12966	0	73.04	73.04	< 1.00e-300	< 1.00e-300
IKZF1	0.62	2148	45	-0.18	8503	0	71.86	71.86	< 1.00e-300	< 1.00e-300
CMYA5	0.62	1848	52	-0.16	8079	0	71.45	71.45	< 1.00e-300	< 1.00e-300
PIK3R5	0.62	6130	68	-0.17	8768	0	71.09	71.09	< 1.00e-300	< 1.00e-300
GMFG	0.62	6870	50	-0.16	8115	0	69.78	69.78	< 1.00e-300	< 1.00e-300
2023-09-01	0.62	2723	61	-0.14	3723	1	69.68	69.68	< 1.00e-300	< 1.00e-300
SLC7A1	0.62	2836	208	-0.15	9177	0	69.39	69.39	< 1.00e-300	< 1.00e-300
CCL26	0.62	1807	89	-0.13	4824	0	68.27	68.27	< 1.00e-300	< 1.00e-300
PTPN22	0.62	2368	36	-0.14	6550	0	68.1	68.1	< 1.00e-300	< 1.00e-300
GRK5	0.62	3188	51	-0.12	8254	0	67.61	67.61	< 1.00e-300	< 1.00e-300
LCP2	0.62	3444	24	-0.13	8102	0	67.53	67.53	< 1.00e-300	< 1.00e-300
IL10RA	0.62	3786	30	-0.01	8175	2	59.04	59.04	< 1.00e-300	< 1.00e-300
DNAJC12	0.62	2581	61	0	8037	3	57.6	57.6	< 1.00e-300	< 1.00e-300
CD8A	0.62	1358	97	0.03	4572	26	55.03	55.03	< 1.00e-300	< 1.00e-300
CCR5	0.62	4642	50	0.03	7186	7	54.81	54.81	< 1.00e-300	< 1.00e-300
SLA	0.62	2813	78	0.05	9579	4	53.65	53.65	< 1.00e-300	< 1.00e-300
SLA2	0.62	3177	41	0.06	5876	11	52.81	52.81	< 1.00e-300	< 1.00e-300
TRAF3IP3	0.62	3369	37	0.11	8162	24	49.79	49.79	< 1.00e-300	< 1.00e-300
LAPTM5	0.62	5671	63	0.14	9141	14	46.53	46.53	< 1.00e-300	< 1.00e-300
PRODH	0.62	2057	103	0.48	8431	131	16.12	16.12	< 1.00e-300	< 1.00e-300
TYROBP	0.61	5363	46	-0.22	7662	0	74.67	74.67	< 1.00e-300	< 1.00e-300
C1QA	0.61	5677	85	-0.21	7724	0	73.11	73.11	< 1.00e-300	< 1.00e-300
COTL1	0.61	5292	54	-0.19	13811	0	72.31	72.31	< 1.00e-300	< 1.00e-300
GIMAP4	0.61	4877	84	-0.19	8752	0	71.84	71.84	< 1.00e-300	< 1.00e-300
SCML4	0.61	2111	146	-0.18	7216	0	71.04	71.04	< 1.00e-300	< 1.00e-300
SLCO2B1	0.61	5472	87	-0.17	6737	0	70.49	70.49	< 1.00e-300	< 1.00e-300
LY9	0.61	4819	36	-0.18	7390	0	70.35	70.35	< 1.00e-300	< 1.00e-300
PARP15	0.61	2943	74	-0.17	7538	0	70.08	70.08	< 1.00e-300	< 1.00e-300
GSN	0.61	2242	59	-0.16	6861	0	68.92	68.92	< 1.00e-300	< 1.00e-300
ARHGAP9	0.61	4948	77	-0.16	5819	0	68.67	68.67	< 1.00e-300	< 1.00e-300
PHLDB2	0.61	1458	17	-0.1	8467	0	64.99	64.99	< 1.00e-300	< 1.00e-300
SP140	0.61	3672	22	-0.09	8944	0	64.39	64.39	< 1.00e-300	< 1.00e-300
APBB1IP	0.61	2049	43	-0.07	10460	1	62.32	62.32	< 1.00e-300	< 1.00e-300
C1QC	0.61	5681	81	-0.06	7713	2	61.73	61.73	< 1.00e-300	< 1.00e-300
ARHGAP25	0.61	2902	105	-0.05	8469	1	59.89	59.89	< 1.00e-300	< 1.00e-300
MAP4K1	0.61	6433	28	-0.03	7756	4	59.16	59.16	< 1.00e-300	< 1.00e-300
CD52	0.61	5783	40	-0.02	6305	5	58.02	58.02	< 1.00e-300	< 1.00e-300
IL32	0.61	5695	65	0	7870	8	56.43	56.43	< 1.00e-300	< 1.00e-300
LAIR1	0.61	6789	83	0.02	10874	8	54.23	54.23	< 1.00e-300	< 1.00e-300
GVINP1	0.61	5780	88	0.05	9830	16	52.53	52.53	< 1.00e-300	< 1.00e-300
UBASH3A	0.61	3013	101	0.05	10626	4	52.47	52.47	< 1.00e-300	< 1.00e-300
SPN	0.61	2815	30	0.09	4015	4	48.74	48.74	< 1.00e-300	< 1.00e-300
CYTH4	0.61	4367	112	0.11	8567	43	47.5	47.5	< 1.00e-300	< 1.00e-300
AOAH	0.61	3174	72	0.14	7860	43	45.29	45.29	< 1.00e-300	< 1.00e-300
TIGIT	0.61	1866	79	0.16	6186	61	43.31	43.31	< 1.00e-300	< 1.00e-300
C3	0.61	9036	70	0.37	9733	86	24.79	24.79	< 1.00e-300	< 1.00e-300
CDK11A	0.61	6522	60	0.48	7202	106	14.47	14.47	< 1.00e-300	< 1.00e-300
FASLG	0.6	2286	56	-0.24	6791	0	74.36	74.36	< 1.00e-300	< 1.00e-300
CANT1	0.6	7043	51	-0.23	9675	0	73.53	73.53	< 1.00e-300	< 1.00e-300
AIF1	0.6	2367	113	-0.19	9654	0	70.85	70.85	< 1.00e-300	< 1.00e-300
MS4A7	0.6	6283	106	-0.19	7438	0	70.59	70.59	< 1.00e-300	< 1.00e-300
ZNF467	0.6	5033	33	-0.17	8560	0	69	69	< 1.00e-300	< 1.00e-300
SLC5A5	0.6	5861	103	-0.16	8318	0	67.75	67.75	< 1.00e-300	< 1.00e-300
CISH	0.6	4443	53	-0.14	4227	0	67.25	67.25	< 1.00e-300	< 1.00e-300
MPEG1	0.6	5855	82	-0.13	7133	0	66.63	66.63	< 1.00e-300	< 1.00e-300
SLC8A1	0.6	2269	142	-0.13	9627	0	65.83	65.83	< 1.00e-300	< 1.00e-300
CCR1	0.6	4642	90	-0.12	7748	0	65.24	65.24	< 1.00e-300	< 1.00e-300
IL17RB	0.6	4239	60	-0.11	7904	0	64.82	64.82	< 1.00e-300	< 1.00e-300
PARVG	0.6	4307	73	-0.08	10559	1	61.69	61.69	< 1.00e-300	< 1.00e-300
RUNX3	0.6	5954	40	-0.06	7864	12	59.84	59.84	< 1.00e-300	< 1.00e-300
ABCB1	0.6	1636	129	-0.04	6240	3	58.53	58.53	< 1.00e-300	< 1.00e-300
MOCS1	0.6	12204	49	0.01	9277	1	55.19	55.19	< 1.00e-300	< 1.00e-300
SH2D3C	0.6	4107	45	0.05	6030	5	52.04	52.04	< 1.00e-300	< 1.00e-300
SFMBT2	0.6	3440	109	0.06	10365	49	50.77	50.77	< 1.00e-300	< 1.00e-300
CAMK4	0.6	1199	57	0.08	8618	9	49.06	49.06	< 1.00e-300	< 1.00e-300
WBSCR17	0.6	1914	74	0.08	8687	21	48.66	48.66	< 1.00e-300	< 1.00e-300
BANK1	0.6	1317	77	0.1	7724	23	47.68	47.68	< 1.00e-300	< 1.00e-300
POSTN	0.6	2419	61	0.11	8236	16	45.88	45.88	< 1.00e-300	< 1.00e-300
TRG-AS1	0.6	2684	66	0.14	9170	35	44.17	44.17	< 1.00e-300	< 1.00e-300
CYTIP	0.6	1392	28	0.16	6884	35	42.1	42.1	< 1.00e-300	< 1.00e-300
TBC1D10C	0.6	7897	37	0.18	6199	67	41.04	41.04	< 1.00e-300	< 1.00e-300
KLRC4	0.6	3427	71	0.22	9138	55	37.62	37.62	< 1.00e-300	< 1.00e-300
GPR68	0.6	3043	79	0.24	8573	25	36.18	36.18	< 1.00e-300	< 1.00e-300
NKG7	0.59	7774	61	-0.23	10042	0	73.13	73.13	< 1.00e-300	< 1.00e-300
LIMD2	0.59	2857	25	-0.23	6019	0	72.88	72.88	< 1.00e-300	< 1.00e-300
GNG2	0.59	2006	66	-0.22	8787	0	72.81	72.81	< 1.00e-300	< 1.00e-300
CASP1	0.59	1754	25	-0.19	7559	0	70.15	70.15	< 1.00e-300	< 1.00e-300
ITGA4	0.59	2183	92	-0.18	7470	0	69.43	69.43	< 1.00e-300	< 1.00e-300
CLCA1	0.59	1921	124	-0.18	8270	0	68.79	68.79	< 1.00e-300	< 1.00e-300
MIAT	0.59	3326	34	-0.17	9955	0	68.4	68.4	< 1.00e-300	< 1.00e-300
STAT1	0.59	1430	34	-0.17	7222	0	68.37	68.37	< 1.00e-300	< 1.00e-300
ARHGAP15	0.59	1142	40	-0.17	6991	0	67.94	67.94	< 1.00e-300	< 1.00e-300
FERMT3	0.59	7371	104	-0.17	6410	0	67.91	67.91	< 1.00e-300	< 1.00e-300
TARP	0.59	2697	30	-0.17	9144	0	67.52	67.52	< 1.00e-300	< 1.00e-300
JAK3	0.59	5884	25	-0.16	8334	0	67.43	67.43	< 1.00e-300	< 1.00e-300
FLI1	0.59	3387	60	-0.16	7767	0	66.93	66.93	< 1.00e-300	< 1.00e-300
MYO1G	0.59	2357	53	-0.15	6943	0	65.86	65.86	< 1.00e-300	< 1.00e-300
SLAMF8	0.59	5068	41	-0.13	7777	1	65.01	65.01	< 1.00e-300	< 1.00e-300
NRXN3	0.59	2298	26	-0.13	7200	0	64.36	64.36	< 1.00e-300	< 1.00e-300
PIK3CG	0.59	3297	45	-0.13	7787	0	64.3	64.3	< 1.00e-300	< 1.00e-300
NPDC1	0.59	3370	100	-0.11	7461	0	63.3	63.3	< 1.00e-300	< 1.00e-300
SLC18A2	0.59	2876	156	-0.1	7279	0	62.46	62.46	< 1.00e-300	< 1.00e-300
FGF11	0.59	5647	104	-0.09	8032	1	62.15	62.15	< 1.00e-300	< 1.00e-300
LPXN	0.59	5549	74	-0.09	6986	10	61.32	61.32	< 1.00e-300	< 1.00e-300
HLA-DMB	0.59	2591	42	-0.08	10186	2	60.68	60.68	< 1.00e-300	< 1.00e-300
PRKCQ	0.59	3353	78	-0.05	10585	7	57.73	57.73	< 1.00e-300	< 1.00e-300
FCRL6	0.59	5069	91	-0.03	7804	9	56.85	56.85	< 1.00e-300	< 1.00e-300
FMNL1	0.59	6539	336	-0.02	7406	6	55.06	55.06	< 1.00e-300	< 1.00e-300
HLA-DRA	0.59	2494	62	-0.01	10488	15	54.77	54.77	< 1.00e-300	< 1.00e-300
GYPC	0.59	2341	75	-0.01	8450	2	54.59	54.59	< 1.00e-300	< 1.00e-300
KLRD1	0.59	3446	97	0	9167	23	54.5	54.5	< 1.00e-300	< 1.00e-300
TNFRSF1B	0.59	7452	63	0	7229	11	54.32	54.32	< 1.00e-300	< 1.00e-300
GIMAP7	0.59	4888	41	0.01	8616	23	53.45	53.45	< 1.00e-300	< 1.00e-300
MYO1F	0.59	10110	45	0.01	8913	1	52.92	52.92	< 1.00e-300	< 1.00e-300
CST7	0.59	2318	58	0.02	8965	8	52.84	52.84	< 1.00e-300	< 1.00e-300
DGKD	0.59	4601	84	0.03	8575	24	51.04	51.04	< 1.00e-300	< 1.00e-300
SLC9B2	0.59	1458	29	0.04	7535	32	50.75	50.75	< 1.00e-300	< 1.00e-300
CD37	0.59	8664	64	0.05	8678	15	50.16	50.16	< 1.00e-300	< 1.00e-300
CCDC112	0.59	1421	50	0.07	10004	14	48.28	48.28	< 1.00e-300	< 1.00e-300
HLA-DPB1	0.59	2606	49	0.08	10278	21	47.98	47.98	< 1.00e-300	< 1.00e-300
INPP5D	0.59	4608	98	0.11	7863	52	45.02	45.02	< 1.00e-300	< 1.00e-300
KLRC1	0.59	3412	37	0.17	9285	54	41.18	41.18	< 1.00e-300	< 1.00e-300
TRPM2	0.59	2661	116	0.18	9670	14	39.1	39.1	< 1.00e-300	< 1.00e-300
SLC39A4	0.59	3630	108	0.27	5391	32	31.9	31.9	2.96e-223	3.77e-219
ABO	0.59	3807	50	0.38	9408	20	22.47	22.47	8.52e-112	< 1.00e-300
ADGRG5	0.58	2762	91	-0.24	8631	0	72.7	72.7	< 1.00e-300	< 1.00e-300
ADCY7	0.58	2136	79	-0.24	7138	0	72.51	72.51	< 1.00e-300	< 1.00e-300
STAB1	0.58	4488	63	-0.17	5544	0	65.96	65.96	< 1.00e-300	< 1.00e-300
FYB	0.58	1443	45	-0.16	8986	0	65.48	65.48	< 1.00e-300	< 1.00e-300
CALHM2	0.58	3660	203	-0.16	6085	0	65.33	65.33	< 1.00e-300	< 1.00e-300
PTPN7	0.58	2971	53	-0.14	7138	1	64.61	64.61	< 1.00e-300	< 1.00e-300
HK2	0.58	2392	60	-0.15	7691	0	64.49	64.49	< 1.00e-300	< 1.00e-300
SLAMF1	0.58	4798	50	-0.14	7330	0	64.21	64.21	< 1.00e-300	< 1.00e-300
KLRB1	0.58	3510	130	-0.13	8771	0	63.54	63.54	< 1.00e-300	< 1.00e-300
HAVCR2	0.58	2104	41	-0.14	8633	0	63.44	63.44	< 1.00e-300	< 1.00e-300
IL21R	0.58	3029	43	-0.11	8261	0	61.53	61.53	< 1.00e-300	< 1.00e-300
AIM2	0.58	5029	99	-0.1	8613	0	60.41	60.41	< 1.00e-300	< 1.00e-300
FCER1G	0.58	4627	60	-0.07	7387	5	58.61	58.61	< 1.00e-300	< 1.00e-300
GZMA	0.58	1233	163	-0.05	8421	1	56.79	56.79	< 1.00e-300	< 1.00e-300
SLC26A4	0.58	3260	47	0	7466	5	53.09	53.09	< 1.00e-300	< 1.00e-300
RTN4R	0.58	2362	67	0	6771	5	52.98	52.98	< 1.00e-300	< 1.00e-300
CD5	0.58	6557	71	0.02	7315	12	50.32	50.32	< 1.00e-300	< 1.00e-300
LCP1	0.58	2252	36	0.05	7913	18	49.42	49.42	< 1.00e-300	< 1.00e-300
ADGRL1	0.58	7552	154	0.06	8637	1	48.21	48.21	< 1.00e-300	< 1.00e-300
MFNG	0.58	4359	35	0.08	8254	3	46.06	46.06	< 1.00e-300	< 1.00e-300
FGL2	0.58	1672	66	0.1	7044	40	45.52	45.52	< 1.00e-300	< 1.00e-300
LOC102723344	0.58	3130	53	0.12	7830	14	44.01	44.01	< 1.00e-300	< 1.00e-300
KLRC3	0.58	3413	26	0.15	9157	48	41.02	41.02	< 1.00e-300	< 1.00e-300
ACY3	0.58	7807	63	0.17	6392	26	38.61	38.61	< 1.00e-300	< 1.00e-300
RAC2	0.58	4367	51	0.19	8595	24	37.79	37.79	< 1.00e-300	< 1.00e-300
UPK1B	0.58	2740	95	0.32	8183	153	27.12	27.12	5.79e-162	7.38e-158
HCST	0.57	5362	64	-0.24	7635	0	71.42	71.42	< 1.00e-300	< 1.00e-300
CD8B	0.57	1359	34	-0.21	4270	0	69	69	< 1.00e-300	< 1.00e-300
GIMAP8	0.57	4901	66	-0.21	8572	0	68.12	68.12	< 1.00e-300	< 1.00e-300
STAT4	0.57	1476	25	-0.15	7097	0	64.18	64.18	< 1.00e-300	< 1.00e-300
FOLR2	0.57	6996	85	-0.14	7509	0	62.62	62.62	< 1.00e-300	< 1.00e-300
LRRC31	0.57	1256	209	-0.13	7461	0	61.54	61.54	< 1.00e-300	< 1.00e-300
SLAMF7	0.57	4822	28	-0.12	7398	0	61.16	61.16	< 1.00e-300	< 1.00e-300
GPR171	0.57	1943	139	-0.09	7452	3	58.24	58.24	< 1.00e-300	< 1.00e-300
IFI30	0.57	5745	91	-0.05	8164	1	56.14	56.14	< 1.00e-300	< 1.00e-300
ALOX5AP	0.57	2640	121	-0.04	8517	3	55.03	55.03	< 1.00e-300	< 1.00e-300
ITGAL	0.57	2712	40	-0.02	3975	2	53.43	53.43	< 1.00e-300	< 1.00e-300
A2M	0.57	3447	79	-0.01	7687	10	51.98	51.98	< 1.00e-300	< 1.00e-300
FPR3	0.57	7692	84	0	10760	10	51.63	51.63	< 1.00e-300	< 1.00e-300
EDIL3	0.57	1709	46	0.01	7857	8	50.91	50.91	< 1.00e-300	< 1.00e-300
IGSF6	0.57	3412	44	0.01	3786	4	50.84	50.84	< 1.00e-300	< 1.00e-300
CD7	0.57	6866	48	0.03	8842	10	49.18	49.18	< 1.00e-300	< 1.00e-300
CD14	0.57	4234	72	0.04	5194	52	48.79	48.79	< 1.00e-300	< 1.00e-300
RHOF	0.57	4773	33	0.05	7123	28	48.09	48.09	< 1.00e-300	< 1.00e-300
TMEM176B	0.57	4825	93	0.05	8821	19	47.48	47.48	< 1.00e-300	< 1.00e-300
ELMO1	0.57	3151	52	0.05	8525	21	47.27	47.27	< 1.00e-300	< 1.00e-300
ADA	0.57	3029	53	0.08	7629	14	45.24	45.24	< 1.00e-300	< 1.00e-300
ASB2	0.57	4048	38	0.09	9220	5	44.09	44.09	< 1.00e-300	< 1.00e-300
HSPA7	0.57	4536	135	0.29	7287	43	27.38	27.38	4.9e-165	6.25e-161
ST8SIA4	0.57	1094	38	0.33	8097	29	23.93	23.93	< 1.00e-300	< 1.00e-300
GIMAP2	0.57	4847	67	0.37	8802	58	20.72	20.72	< 1.00e-300	< 1.00e-300
ITGB2	0.56	2563	51	-0.24	9572	0	70.37	70.37	< 1.00e-300	< 1.00e-300
PLEK	0.56	2923	73	-0.21	8882	0	68.15	68.15	< 1.00e-300	< 1.00e-300
ANXA6	0.56	3001	70	-0.21	8799	0	67.63	67.63	< 1.00e-300	< 1.00e-300
SNX20	0.56	2141	135	-0.21	7087	0	67.59	67.59	< 1.00e-300	< 1.00e-300
PXDN	0.56	2650	79	-0.2	10418	0	66.87	66.87	< 1.00e-300	< 1.00e-300
DOK2	0.56	2740	37	-0.19	8777	0	65.55	65.55	< 1.00e-300	< 1.00e-300
PRDX6	0.56	2368	57	-0.17	6128	0	63.91	63.91	< 1.00e-300	< 1.00e-300
CSF3R	0.56	5607	70	-0.17	6635	0	63.6	63.6	< 1.00e-300	< 1.00e-300
GPRIN3	0.56	1455	69	-0.16	7735	0	63.24	63.24	< 1.00e-300	< 1.00e-300
TGFBI	0.56	3779	95	-0.16	7744	0	62.93	62.93	< 1.00e-300	< 1.00e-300
ATG16L1	0.56	4601	52	-0.16	8362	0	62.71	62.71	< 1.00e-300	< 1.00e-300
FMNL3	0.56	4965	61	-0.15	5880	1	62.07	62.07	< 1.00e-300	< 1.00e-300
VWF	0.56	3351	202	-0.14	8156	0	61.85	61.85	< 1.00e-300	< 1.00e-300
ITGA1	0.56	1429	29	-0.13	8049	0	61.77	61.77	< 1.00e-300	< 1.00e-300
SERPINB9	0.56	2362	35	-0.14	9631	0	61.66	61.66	< 1.00e-300	< 1.00e-300
ACSS3	0.56	1048	99	-0.12	7404	0	59.76	59.76	< 1.00e-300	< 1.00e-300
CBX3	0.56	2911	102	-0.11	8046	0	59.05	59.05	< 1.00e-300	< 1.00e-300
ADAP2	0.56	4184	71	-0.11	6561	1	58.89	58.89	< 1.00e-300	< 1.00e-300
IL18RAP	0.56	2438	42	-0.11	7558	0	58.81	58.81	< 1.00e-300	< 1.00e-300
ITGAX	0.56	2578	28	-0.1	4193	4	58.74	58.74	< 1.00e-300	< 1.00e-300
ACKR2	0.56	4429	64	-0.1	7653	0	58.44	58.44	< 1.00e-300	< 1.00e-300
PECAM1	0.56	3022	41	-0.08	6745	2	56.73	56.73	< 1.00e-300	< 1.00e-300
KCNA3	0.56	2491	43	-0.07	7757	3	56.28	56.28	< 1.00e-300	< 1.00e-300
SRGN	0.56	2695	39	-0.06	9344	3	55.67	55.67	< 1.00e-300	< 1.00e-300
CD226	0.56	1516	47	-0.03	8728	9	53.09	53.09	< 1.00e-300	< 1.00e-300
CELF2	0.56	3037	87	-0.01	8742	18	51.55	51.55	< 1.00e-300	< 1.00e-300
TRPV2	0.56	4179	57	0	6934	4	50.43	50.43	< 1.00e-300	< 1.00e-300
GPR132	0.56	3883	112	0.03	7488	10	48.17	48.17	< 1.00e-300	< 1.00e-300
LY86	0.56	2893	32	0.03	9502	38	47.38	47.38	< 1.00e-300	< 1.00e-300
HLA-DMA	0.56	2566	39	0.06	10293	28	44.93	44.93	< 1.00e-300	< 1.00e-300
ESD	0.56	2119	61	0.09	8638	17	43.17	43.17	< 1.00e-300	< 1.00e-300
SLC45A4	0.56	3945	78	0.11	8860	44	41.96	41.96	< 1.00e-300	< 1.00e-300
RUSC1	0.56	4880	18	0.11	4919	70	41.35	41.35	< 1.00e-300	< 1.00e-300
CDC42EP2	0.56	7585	248	0.14	6065	28	38.78	38.78	< 1.00e-300	< 1.00e-300
KLHDC7B	0.56	2788	20	0.14	5589	18	38.54	38.54	< 1.00e-300	< 1.00e-300
DDIT4L	0.56	1181	80	0.17	8264	32	35.93	35.93	< 1.00e-300	< 1.00e-300
MSR1	0.55	2892	44	-0.26	13297	0	70.26	70.26	< 1.00e-300	< 1.00e-300
SEMA7A	0.55	4001	72	-0.2	5931	0	65.47	65.47	< 1.00e-300	< 1.00e-300
ADAM19	0.55	2065	19	-0.19	8556	0	65.4	65.4	< 1.00e-300	< 1.00e-300
PVRIG	0.55	3736	53	-0.19	5415	0	64.99	64.99	< 1.00e-300	< 1.00e-300
C3AR1	0.55	3411	55	-0.17	7345	0	62.81	62.81	< 1.00e-300	< 1.00e-300
GZMH	0.55	2063	42	-0.17	8969	0	62.77	62.77	< 1.00e-300	< 1.00e-300
BMP8A	0.55	4984	23	-0.16	7179	0	62.12	62.12	< 1.00e-300	< 1.00e-300
SELL	0.55	2716	53	-0.15	8489	0	61.98	61.98	< 1.00e-300	< 1.00e-300
HLA-DPA1	0.55	2594	35	-0.15	10164	0	61.39	61.39	< 1.00e-300	< 1.00e-300
MDFIC	0.55	1528	61	-0.15	5801	0	61.01	61.01	< 1.00e-300	< 1.00e-300
CTSC	0.55	1445	98	-0.15	9369	0	60.8	60.8	< 1.00e-300	< 1.00e-300
BCL2A1	0.55	3623	164	-0.14	9057	0	60.79	60.79	< 1.00e-300	< 1.00e-300
LOC654342	0.55	2090	36	-0.14	329	0	60.58	60.58	< 1.00e-300	< 1.00e-300
FCGR2A	0.55	4560	66	-0.14	7513	0	60.34	60.34	< 1.00e-300	< 1.00e-300
UNC13D	0.55	7457	24	-0.12	8055	0	59.33	59.33	< 1.00e-300	< 1.00e-300
GIMAP5	0.55	4826	86	-0.11	8879	1	58.28	58.28	< 1.00e-300	< 1.00e-300
SLC26A4-AS1	0.55	3260	34	-0.1	7463	3	57.23	57.23	< 1.00e-300	< 1.00e-300
ACP5	0.55	9382	71	-0.09	7544	0	56.85	56.85	< 1.00e-300	< 1.00e-300
LBX2	0.55	2434	95	-0.07	7236	0	55.58	55.58	< 1.00e-300	< 1.00e-300
CD86	0.55	2978	68	-0.06	7011	1	54.43	54.43	< 1.00e-300	< 1.00e-300
EVI2B	0.55	4135	109	-0.05	6891	4	53.12	53.12	< 1.00e-300	< 1.00e-300
ITGB7	0.55	4917	64	0	8290	14	49.84	49.84	< 1.00e-300	< 1.00e-300
ENTPD6	0.55	2363	154	-0.01	8209	14	49.82	49.82	< 1.00e-300	< 1.00e-300
CLDN8	0.55	1504	29	0	8453	27	49.36	49.36	< 1.00e-300	< 1.00e-300
MS4A1	0.55	6288	40	0	7317	14	49.14	49.14	< 1.00e-300	< 1.00e-300
CD163	0.55	3407	33	0.01	6905	12	48.85	48.85	< 1.00e-300	< 1.00e-300
SPI1	0.55	1940	36	0.01	5420	16	48.7	48.7	< 1.00e-300	< 1.00e-300
TMEM184B	0.55	4309	184	0.01	7433	4	48.38	48.38	< 1.00e-300	< 1.00e-300
FAM20A	0.55	4575	94	0.03	8042	18	47.42	47.42	< 1.00e-300	< 1.00e-300
GRAP2	0.55	4362	23	0.02	6234	20	47.36	47.36	< 1.00e-300	< 1.00e-300
CD300A	0.55	7665	73	0.03	9075	20	47.01	47.01	< 1.00e-300	< 1.00e-300
HAS3	0.55	2819	29	0.06	6099	27	44.27	44.27	< 1.00e-300	< 1.00e-300
IL2RB	0.55	4356	36	0.08	8848	15	43.53	43.53	< 1.00e-300	< 1.00e-300
GALNT10	0.55	2267	55	0.1	7798	51	42.02	42.02	< 1.00e-300	< 1.00e-300
FNDC4	0.55	2763	45	0.09	6105	31	41.94	41.94	< 1.00e-300	< 1.00e-300
CSF2RB	0.55	4333	51	0.14	8853	33	38.04	38.04	< 1.00e-300	< 1.00e-300
SLC24A3	0.55	1364	87	0.2	8822	26	33.91	33.91	4.6e-252	5.86e-248
SSPN	0.55	1494	133	0.22	9282	28	31.64	31.64	9.92e-220	< 1.00e-300
FEZF1	0.55	2108	49	0.21	7041	95	31.48	31.48	< 1.00e-300	< 1.00e-300
B3GNT6	0.55	4274	77	0.29	7171	78	25.78	25.78	< 1.00e-300	2.07e-142
APBA2	0.55	2173	59	0.39	6317	42	16.68	16.68	< 1.00e-300	< 1.00e-300
RPH3AL	0.55	4707	102	0.41	6052	69	14.58	14.58	< 1.00e-300	< 1.00e-300
GSTO2	0.55	3641	52	0.43	7043	143	13.14	13.14	< 1.00e-300	< 1.00e-300
RASSF2	0.54	1756	18	-0.21	9574	0	65.58	65.58	< 1.00e-300	< 1.00e-300
LST1	0.54	2357	94	-0.21	9549	0	64.56	64.56	< 1.00e-300	< 1.00e-300
PDZK1IP1	0.54	4541	73	-0.18	7527	0	63.18	63.18	< 1.00e-300	< 1.00e-300
CCK	0.54	4294	53	-0.18	8528	0	62.64	62.64	< 1.00e-300	< 1.00e-300
HLA-DOA	0.54	2577	34	-0.18	10327	0	62.54	62.54	< 1.00e-300	< 1.00e-300
TRAF1	0.54	2157	90	-0.17	6586	0	62.17	62.17	< 1.00e-300	< 1.00e-300
ETS1	0.54	3469	56	-0.17	7644	0	61.87	61.87	< 1.00e-300	< 1.00e-300
SIRPG	0.54	1616	128	-0.17	9432	0	61.21	61.21	< 1.00e-300	< 1.00e-300
ABHD17C	0.54	3754	130	-0.16	8521	0	60.92	60.92	< 1.00e-300	< 1.00e-300
CIITA	0.54	5307	41	-0.16	11406	0	60.62	60.62	< 1.00e-300	< 1.00e-300
LRRC25	0.54	5650	233	-0.15	7862	0	60.54	60.54	< 1.00e-300	< 1.00e-300
CMKLR1	0.54	3558	162	-0.15	8136	0	60.27	60.27	< 1.00e-300	< 1.00e-300
PAG1	0.54	1227	63	-0.15	8349	0	60	60	< 1.00e-300	< 1.00e-300
FBXL7	0.54	1243	71	-0.14	7112	0	59.6	59.6	< 1.00e-300	< 1.00e-300
NAPSB	0.54	8290	41	-0.13	8816	0	59.05	59.05	< 1.00e-300	< 1.00e-300
SAMD9L	0.54	3435	52	-0.13	5710	0	58.43	58.43	< 1.00e-300	< 1.00e-300
PROCR	0.54	2740	91	-0.12	5667	0	57.8	57.8	< 1.00e-300	< 1.00e-300
MAF	0.54	5627	76	-0.12	13764	0	57.75	57.75	< 1.00e-300	< 1.00e-300
GALNT18	0.54	4905	119	-0.12	10250	0	56.96	56.96	< 1.00e-300	< 1.00e-300
SLC18B1	0.54	1834	165	-0.11	9161	0	56.86	56.86	< 1.00e-300	< 1.00e-300
FPR1	0.54	7697	108	-0.1	10767	2	56.44	56.44	< 1.00e-300	< 1.00e-300
ENTPD1	0.54	4200	64	-0.09	7923	0	56.16	56.16	< 1.00e-300	< 1.00e-300
DSE	0.54	1907	52	-0.1	7191	0	56.15	56.15	< 1.00e-300	< 1.00e-300
NPTXR	0.54	4371	51	-0.08	7001	0	54.4	54.4	< 1.00e-300	< 1.00e-300
FAM49A	0.54	2714	55	-0.06	8322	9	53.11	53.11	< 1.00e-300	< 1.00e-300
CD44	0.54	1885	68	-0.06	9048	4	52.52	52.52	< 1.00e-300	< 1.00e-300
HPDL	0.54	4831	66	-0.03	5488	3	51.16	51.16	< 1.00e-300	< 1.00e-300
SIT1	0.54	867	94	-0.03	6458	10	51.16	51.16	< 1.00e-300	< 1.00e-300
ZEB2	0.54	1059	46	-0.03	5193	6	49.82	49.82	< 1.00e-300	< 1.00e-300
CHDH	0.54	4241	24	-0.01	7898	12	48.6	48.6	< 1.00e-300	< 1.00e-300
FGD2	0.54	14276	24	0	8184	9	48.36	48.36	< 1.00e-300	< 1.00e-300
PRCP	0.54	2043	180	0	8437	19	47.88	47.88	< 1.00e-300	< 1.00e-300
WIPF1	0.54	2346	52	0.02	6646	7	47.15	47.15	< 1.00e-300	< 1.00e-300
CRTAM	0.54	3943	73	0.03	8289	12	45.67	45.67	< 1.00e-300	< 1.00e-300
TNFSF13B	0.54	4061	92	0.03	9864	4	45.42	45.42	< 1.00e-300	< 1.00e-300
EPHA4	0.54	2617	94	0.04	7772	12	45.02	45.02	< 1.00e-300	< 1.00e-300
EVI2A	0.54	4136	108	0.05	6893	10	43.88	43.88	< 1.00e-300	< 1.00e-300
PREX1	0.54	2569	46	0.06	8382	35	43.72	43.72	< 1.00e-300	< 1.00e-300
DHX35	0.54	3262	93	0.07	6996	26	42.14	42.14	< 1.00e-300	< 1.00e-300
VASH1	0.54	2474	28	0.08	8405	38	42.03	42.03	< 1.00e-300	< 1.00e-300
MEF2C	0.54	1518	213	0.08	5029	39	42.02	42.02	< 1.00e-300	< 1.00e-300
CD101	0.54	2346	85	0.09	7025	4	41.03	41.03	< 1.00e-300	< 1.00e-300
PLXND1	0.54	3316	27	0.13	7990	17	38.27	38.27	< 1.00e-300	< 1.00e-300
GBP5	0.54	1829	107	0.13	6754	28	37.18	37.18	< 1.00e-300	< 1.00e-300
NT5DC2	0.54	4473	40	0.16	5566	47	35.71	35.71	3e-279	3.82e-275
PTPRCAP	0.54	7891	109	0.15	6238	90	35.69	35.69	6.38e-279	8.13e-275
TFF3	0.54	3040	52	0.15	10486	11	35.55	35.55	9.41e-277	< 1.00e-300
HDC	0.54	2936	87	0.17	7522	14	34.29	34.29	< 1.00e-300	< 1.00e-300
NCF4	0.54	4333	45	0.18	8805	22	34.12	34.12	4.42e-255	5.63e-251
ECM2	0.54	1473	66	0.21	7780	17	31.63	31.63	< 1.00e-300	< 1.00e-300
COX7A1	0.54	5479	61	0.2	7946	84	31.44	31.44	4.98e-217	6.35e-213
USP32P1	0.54	4132	117	0.28	6952	48	25.42	25.42	< 1.00e-300	< 1.00e-300
KLRC2	0.54	3412	26	0.39	9208	104	15.69	15.69	< 1.00e-300	< 1.00e-300
TNFAIP8L2	0.53	4420	51	-0.25	5890	0	67.58	67.58	< 1.00e-300	< 1.00e-300
HCK	0.53	2698	58	-0.21	6256	0	64.12	64.12	< 1.00e-300	< 1.00e-300
PPP1R18	0.53	2288	23	-0.2	9454	0	63.78	63.78	< 1.00e-300	< 1.00e-300
BTN3A3	0.53	13253	178	-0.21	7742	0	63.63	63.63	< 1.00e-300	< 1.00e-300
PDCD1	0.53	3672	36	-0.19	6044	0	62.56	62.56	< 1.00e-300	< 1.00e-300
BTN3A1	0.53	13237	153	-0.19	7842	0	62.33	62.33	< 1.00e-300	< 1.00e-300
FGR	0.53	5609	77	-0.18	5333	0	61.28	61.28	< 1.00e-300	< 1.00e-300
SMTN	0.53	3579	24	-0.17	7035	0	60.81	60.81	< 1.00e-300	< 1.00e-300
MS4A4A	0.53	6246	76	-0.17	7593	0	60.77	60.77	< 1.00e-300	< 1.00e-300
P2RX7	0.53	4755	62	-0.17	7198	0	60.73	60.73	< 1.00e-300	< 1.00e-300
TBXAS1	0.53	2565	76	-0.16	7167	0	60.71	60.71	< 1.00e-300	< 1.00e-300
RNASE6	0.53	1807	67	-0.17	9352	0	60.62	60.62	< 1.00e-300	< 1.00e-300
PDPR	0.53	2875	59	-0.16	5788	0	60.31	60.31	< 1.00e-300	< 1.00e-300
PDE4B	0.53	1743	46	-0.16	7481	0	59.71	59.71	< 1.00e-300	< 1.00e-300
PIK3R6	0.53	6119	134	-0.16	8465	0	59.68	59.68	< 1.00e-300	< 1.00e-300
PSMB8	0.53	2555	33	-0.16	10248	0	59.17	59.17	< 1.00e-300	< 1.00e-300
ENG	0.53	4116	47	-0.15	5994	0	58.86	58.86	< 1.00e-300	< 1.00e-300
MNDA	0.53	5032	30	-0.15	8817	0	58.83	58.83	< 1.00e-300	< 1.00e-300
NEDD9	0.53	3045	62	-0.15	9558	0	58.61	58.61	< 1.00e-300	< 1.00e-300
SPDEF	0.53	14735	38	-0.13	8209	0	58.28	58.28	< 1.00e-300	< 1.00e-300
CTSL	0.53	1269	40	-0.13	9692	0	57.78	57.78	< 1.00e-300	< 1.00e-300
MYO7A	0.53	4248	63	-0.12	7490	0	56.93	56.93	< 1.00e-300	< 1.00e-300
OLFML3	0.53	2368	160	-0.12	6580	1	56.81	56.81	< 1.00e-300	< 1.00e-300
HS3ST6	0.53	5547	196	-0.12	8772	0	56.64	56.64	< 1.00e-300	< 1.00e-300
TTC27	0.53	2803	73	-0.12	7321	0	56.34	56.34	< 1.00e-300	< 1.00e-300
GCSH	0.53	5774	48	-0.11	12801	0	56.17	56.17	< 1.00e-300	< 1.00e-300
ADGRE2	0.53	7215	98	-0.11	8442	1	55.99	55.99	< 1.00e-300	< 1.00e-300
PALD1	0.53	2848	150	-0.09	9960	2	53.81	53.81	< 1.00e-300	< 1.00e-300
LILRB4	0.53	6730	46	-0.05	10428	7	51.35	51.35	< 1.00e-300	< 1.00e-300
KIAA0513	0.53	5212	50	0	13003	19	47.41	47.41	< 1.00e-300	< 1.00e-300
GPR65	0.53	2109	64	0.02	8362	2	45.97	45.97	< 1.00e-300	< 1.00e-300
GPR18	0.53	1654	48	0.03	8318	9	44.98	44.98	< 1.00e-300	< 1.00e-300
TRAK1	0.53	4233	30	0.03	8170	7	44.2	44.2	< 1.00e-300	< 1.00e-300
THEMIS2	0.53	5682	54	0.05	5651	11	42.89	42.89	< 1.00e-300	< 1.00e-300
GPR153	0.53	7633	38	0.06	8846	17	42.89	42.89	< 1.00e-300	< 1.00e-300
GCNT3	0.53	3059	45	0.06	8115	28	41.7	41.7	< 1.00e-300	< 1.00e-300
GNGT2	0.53	6150	88	0.09	6408	18	39.52	39.52	< 1.00e-300	< 1.00e-300
DENND1C	0.53	8959	50	0.1	9186	22	38.22	38.22	< 1.00e-300	< 1.00e-300
FAM57A	0.53	4797	41	0.12	8074	17	37.82	37.82	< 1.00e-300	< 1.00e-300
GAMT	0.53	6690	171	0.12	9635	8	37.53	37.53	< 1.00e-300	< 1.00e-300
ARHGAP40	0.53	3234	79	0.12	7137	8	37.26	37.26	6.17e-304	7.87e-300
SLFN12L	0.53	5881	78	0.13	6302	9	36.76	36.76	7.42e-296	9.45e-292
GCNT2	0.53	3120	38	0.13	9321	19	36.65	36.65	4.23e-294	5.39e-290
ELOVL5	0.53	1775	102	0.13	8734	7	36.58	36.58	5.92e-293	7.55e-289
CTSO	0.53	1477	93	0.15	9160	44	34.91	34.91	5.45e-267	6.94e-263
DUOX2	0.53	2836	49	0.16	6713	31	34.58	34.58	4.68e-262	5.97e-258
DUOXA2	0.53	2836	53	0.16	6706	50	34.26	34.26	3.09e-257	3.94e-253
IL4I1	0.53	8429	59	0.18	8783	9	32.29	32.29	9.86e-229	< 1.00e-300
PDHB	0.53	3527	69	0.2	7249	45	30.2	30.2	2.16e-200	2.76e-196
SYT8	0.53	5136	104	0.29	9174	105	23.7	23.7	3.86e-124	4.92e-120
HCP5	0.53	13744	416	0.28	16190	38	23.36	23.36	< 1.00e-300	< 1.00e-300
TOX	0.53	1721	70	0.3	7406	11	22.18	22.18	5.6e-109	7.14e-105
BTN3A2	0.53	13228	122	0.43	7872	73	9.93	9.93	< 1.00e-300	< 1.00e-300
RASA4	0.53	3585	192	0.44	6226	75	9.2	9.2	< 1.00e-300	< 1.00e-300
LTB	0.52	2358	32	-0.21	9567	0	62.84	62.84	< 1.00e-300	< 1.00e-300
FCGR3B	0.52	4517	70	-0.19	7282	0	61.26	61.26	< 1.00e-300	< 1.00e-300
CCL4	0.52	6011	37	-0.17	6693	0	60.46	60.46	< 1.00e-300	< 1.00e-300
LYSMD2	0.52	2476	53	-0.16	7284	0	59.34	59.34	< 1.00e-300	< 1.00e-300
HNRNPLL	0.52	2419	49	-0.16	8449	0	58.32	58.32	< 1.00e-300	< 1.00e-300
PPP4R1L	0.52	3221	106	-0.14	8450	0	57.64	57.64	< 1.00e-300	< 1.00e-300
HID1	0.52	7585	23	-0.13	8414	0	57.21	57.21	< 1.00e-300	< 1.00e-300
SIGLEC10	0.52	7752	117	-0.13	9910	0	56.48	56.48	< 1.00e-300	< 1.00e-300
C11orf53	0.52	3068	28	-0.14	7227	0	56.47	56.47	< 1.00e-300	< 1.00e-300
GGTA1P	0.52	2269	42	-0.12	6925	0	56.26	56.26	< 1.00e-300	< 1.00e-300
PIK3AP1	0.52	4049	138	-0.12	7155	0	56.02	56.02	< 1.00e-300	< 1.00e-300
FCGR1A	0.52	3898	235	-0.12	3374	0	56	56	< 1.00e-300	< 1.00e-300
RAB8B	0.52	3090	33	-0.12	8172	0	55.95	55.95	< 1.00e-300	< 1.00e-300
MAP3K14	0.52	6539	18	-0.12	7178	0	55.7	55.7	< 1.00e-300	< 1.00e-300
TRAM1L1	0.52	1448	39	-0.12	8754	0	55.63	55.63	< 1.00e-300	< 1.00e-300
EPHB2	0.52	5687	74	-0.12	7707	0	55.05	55.05	< 1.00e-300	< 1.00e-300
SUMO2	0.52	7527	52	-0.11	7987	0	54.84	54.84	< 1.00e-300	< 1.00e-300
WDFY4	0.52	1549	52	-0.07	6845	3	52.18	52.18	< 1.00e-300	< 1.00e-300
BCL11B	0.52	5036	42	-0.08	8987	1	51.99	51.99	< 1.00e-300	< 1.00e-300
TLR10	0.52	1263	110	-0.04	8695	4	49.45	49.45	< 1.00e-300	< 1.00e-300
SDS	0.52	4522	107	-0.02	7814	0	47.38	47.38	< 1.00e-300	< 1.00e-300
NLGN2	0.52	5646	91	-0.01	8137	2	46.1	46.1	< 1.00e-300	< 1.00e-300
HLA-DQB2	0.52	2565	53	0.01	10308	11	45.12	45.12	< 1.00e-300	< 1.00e-300
TRPV6	0.52	3197	67	0.03	6166	13	43.98	43.98	< 1.00e-300	< 1.00e-300
DECR1	0.52	1583	78	0.02	7989	2	43.53	43.53	< 1.00e-300	< 1.00e-300
C2orf72	0.52	4063	49	0.04	8666	10	42.61	42.61	< 1.00e-300	< 1.00e-300
SNTG2	0.52	2444	100	0.06	9810	24	41.53	41.53	< 1.00e-300	< 1.00e-300
HLA-DRB1	0.52	2548	59	0.08	10360	7	39.89	39.89	< 1.00e-300	< 1.00e-300
GSTA1	0.52	2064	51	0.08	8845	17	39.82	39.82	< 1.00e-300	< 1.00e-300
CX3CR1	0.52	3359	55	0.09	8485	52	39.06	39.06	< 1.00e-300	< 1.00e-300
LOC100129034	0.52	2638	97	0.1	7121	21	38.64	38.64	< 1.00e-300	< 1.00e-300
PTGS1	0.52	2349	85	0.09	7145	22	38.64	38.64	< 1.00e-300	< 1.00e-300
SAPCD2	0.52	3369	71	0.09	7448	31	38.37	38.37	< 1.00e-300	< 1.00e-300
GBP4	0.52	1817	67	0.1	6790	16	37.98	37.98	< 1.00e-300	< 1.00e-300
HIC1	0.52	4909	75	0.1	8709	5	37.63	37.63	< 1.00e-300	< 1.00e-300
CMIP	0.52	5687	51	0.11	13149	8	37.39	37.39	5.6e-306	7.14e-302
LOC101927023	0.52	1250	45	0.13	9291	37	35.67	35.67	< 1.00e-300	< 1.00e-300
MCOLN2	0.52	1997	50	0.14	7655	30	34.84	34.84	6.28e-266	8.01e-262
LGI1	0.52	4099	70	0.15	7859	70	33.93	33.93	2.19e-252	2.8e-248
CCDC144B	0.52	3319	40	0.21	4431	20	29.49	29.49	3.84e-191	4.9e-187
ACSL5	0.52	2681	22	0.23	7601	12	26.83	26.83	< 1.00e-300	< 1.00e-300
CCL4L2	0.52	6011	31	0.25	6570	63	25.05	25.05	< 1.00e-300	2.48e-134
SERPINF2	0.52	4875	42	0.31	8981	11	20.65	20.65	< 1.00e-300	< 1.00e-300
SIDT1	0.52	1759	63	0.32	7747	104	19.05	19.05	< 1.00e-300	< 1.00e-300
SHC2	0.52	6169	92	0.35	6512	58	17.26	17.26	< 1.00e-300	< 1.00e-300
ALDH5A1	0.52	13007	60	0.37	10684	43	15.16	15.16	< 1.00e-300	< 1.00e-300
SH2D2A	0.51	4797	35	-0.22	7316	0	62.68	62.68	< 1.00e-300	< 1.00e-300
LOC606724	0.51	2859	15	-0.2	4063	0	61.23	61.23	< 1.00e-300	< 1.00e-300
DOK3	0.51	3594	33	-0.19	6712	0	60.55	60.55	< 1.00e-300	< 1.00e-300
APOE	0.51	8513	104	-0.18	8486	0	59.77	59.77	< 1.00e-300	< 1.00e-300
CXCR1	0.51	2397	15	-0.18	7650	0	58.98	58.98	< 1.00e-300	< 1.00e-300
PSMB9	0.51	2552	44	-0.17	10224	0	58.63	58.63	< 1.00e-300	< 1.00e-300
SLC2A3	0.51	3411	76	-0.16	7156	0	58.46	58.46	< 1.00e-300	< 1.00e-300
NMUR1	0.51	4299	89	-0.16	7936	0	58.17	58.17	< 1.00e-300	< 1.00e-300
PDIA5	0.51	2919	38	-0.16	7588	0	57.85	57.85	< 1.00e-300	< 1.00e-300
CD93	0.51	1980	26	-0.16	9559	0	57.54	57.54	< 1.00e-300	< 1.00e-300
GZMM	0.51	6248	116	-0.15	6925	0	57.18	57.18	< 1.00e-300	< 1.00e-300
APOL6	0.51	4037	23	-0.15	8483	0	56.67	56.67	< 1.00e-300	< 1.00e-300
B2M	0.51	2917	76	-0.15	5976	0	56.64	56.64	< 1.00e-300	< 1.00e-300
C2	0.51	2386	60	-0.14	10166	0	56.39	56.39	< 1.00e-300	< 1.00e-300
CD68	0.51	5704	38	-0.14	7762	0	56.3	56.3	< 1.00e-300	< 1.00e-300
PLEKHN1	0.51	6314	22	-0.13	4492	0	55.77	55.77	< 1.00e-300	< 1.00e-300
NGRN	0.51	2981	94	-0.14	9002	0	55.68	55.68	< 1.00e-300	< 1.00e-300
ADRA2A	0.51	3003	86	-0.13	8487	0	55.55	55.55	< 1.00e-300	< 1.00e-300
DHX57	0.51	2405	59	-0.13	8264	0	54.68	54.68	< 1.00e-300	< 1.00e-300
SNW1	0.51	2328	32	-0.11	8787	0	53.48	53.48	< 1.00e-300	< 1.00e-300
TM6SF1	0.51	3879	67	-0.09	4728	5	52.17	52.17	< 1.00e-300	< 1.00e-300
GZMB	0.51	2072	60	-0.09	8951	0	52.13	52.13	< 1.00e-300	< 1.00e-300
FAM105A	0.51	1342	23	-0.06	7901	3	50.6	50.6	< 1.00e-300	< 1.00e-300
LINC01336	0.51	2021	69	-0.01	8530	7	46.49	46.49	< 1.00e-300	< 1.00e-300
PLEKHO1	0.51	4090	213	0	4380	2	45.66	45.66	< 1.00e-300	< 1.00e-300
LYN	0.51	1802	87	0	8749	6	45.28	45.28	< 1.00e-300	< 1.00e-300
MIR4458HG	0.51	3731	55	0	10075	1	44.63	44.63	< 1.00e-300	< 1.00e-300
DDX1	0.51	2597	68	0.01	8584	2	44.35	44.35	< 1.00e-300	< 1.00e-300
FCHO1	0.51	5951	18	0.01	8401	11	43.95	43.95	< 1.00e-300	< 1.00e-300
PMP22	0.51	4196	86	0.02	9291	20	43.78	43.78	< 1.00e-300	< 1.00e-300
SNX10	0.51	2922	62	0.03	7922	8	43.15	43.15	< 1.00e-300	< 1.00e-300
LILRB2	0.51	6806	87	0.04	11153	7	42.39	42.39	< 1.00e-300	< 1.00e-300
ATL1	0.51	1798	21	0.03	7388	13	42.33	42.33	< 1.00e-300	< 1.00e-300
ADSSL1	0.51	3951	50	0.05	8688	23	41.14	41.14	< 1.00e-300	< 1.00e-300
TNFSF14	0.51	9021	75	0.05	9592	5	40.99	40.99	< 1.00e-300	< 1.00e-300
SCIMP	0.51	5184	66	0.07	9839	52	39.51	39.51	< 1.00e-300	< 1.00e-300
GBP2	0.51	1820	59	0.07	6648	23	39.24	39.24	< 1.00e-300	< 1.00e-300
CYP39A1	0.51	3195	59	0.08	7773	4	38.85	38.85	< 1.00e-300	< 1.00e-300
CLEC2D	0.51	3513	46	0.08	8890	13	38.25	38.25	< 1.00e-300	< 1.00e-300
ADAMTS9	0.51	1915	163	0.09	8918	17	37.04	37.04	2.66e-300	3.39e-296
MGAT4A	0.51	2055	23	0.11	5694	2	36.17	36.17	2.12e-286	2.71e-282
SGPP1	0.51	2787	40	0.12	7451	28	35.12	35.12	2.84e-270	3.62e-266
GBP1P1	0.51	1828	78	0.12	6712	35	34.89	34.89	9.23e-267	< 1.00e-300
LRRC8C	0.51	1829	80	0.13	6710	28	34.3	34.3	7.54e-258	9.61e-254
TAGAP	0.51	3741	65	0.14	8918	42	33.77	33.77	6.18e-250	7.88e-246
MCTP1	0.51	1182	77	0.16	5960	39	32.23	32.23	6.97e-228	8.88e-224
ASF1A	0.51	1649	87	0.16	7832	6	32.09	32.09	6.69e-226	8.53e-222
IL18R1	0.51	2418	39	0.17	7538	94	32.01	32.01	8.02e-225	< 1.00e-300
CD6	0.51	6530	121	0.19	7234	18	29.92	29.92	< 1.00e-300	< 1.00e-300
FAM86C2P	0.51	7729	87	0.2	6535	31	28.03	28.03	7.76e-173	9.89e-169
CYP2E1	0.51	4110	30	0.21	5547	35	27.25	27.25	< 1.00e-300	2.4e-159
RND2	0.51	6707	49	0.42	5875	32	9.36	9.36	< 1.00e-300	< 1.00e-300
GOLGA8B	0.51	3359	116	0.44	8618	105	7.39	7.39	< 1.00e-300	< 1.00e-300
RASA4B	0.51	3616	24	0.45	6361	115	6.37	6.37	< 1.00e-300	< 1.00e-300
C1orf141	0.51	1714	65	0.46	7717	68	5.14	5.14	< 1.00e-300	< 1.00e-300
PLD4	0.5	3896	47	-0.2	8104	0	60.53	60.53	< 1.00e-300	< 1.00e-300
LAT2	0.5	1945	29	-0.19	4143	0	59.36	59.36	< 1.00e-300	< 1.00e-300
ZDHHC7	0.5	5213	118	-0.17	13096	0	57.58	57.58	< 1.00e-300	< 1.00e-300
TMEM71	0.5	2738	103	-0.16	8998	0	56.66	56.66	< 1.00e-300	< 1.00e-300
NCF1	0.5	1900	50	-0.15	3090	0	56.52	56.52	< 1.00e-300	< 1.00e-300
CAPN14	0.5	2675	90	-0.15	8123	0	56.13	56.13	< 1.00e-300	< 1.00e-300
LZTFL1	0.5	4636	123	-0.15	8687	0	55.82	55.82	< 1.00e-300	< 1.00e-300
TNFRSF6B	0.5	2639	60	-0.14	7284	0	55.44	55.44	< 1.00e-300	< 1.00e-300
SAMHD1	0.5	3192	101	-0.14	5920	0	55.21	55.21	< 1.00e-300	< 1.00e-300
MDFI	0.5	9058	65	-0.14	8448	0	55.18	55.18	< 1.00e-300	< 1.00e-300
MAN1A1	0.5	1621	120	-0.14	8139	0	55.01	55.01	< 1.00e-300	< 1.00e-300
MYO1C	0.5	4844	103	-0.12	9064	0	53.28	53.28	< 1.00e-300	< 1.00e-300
NAMPT	0.5	3234	29	-0.07	7600	0	49.43	49.43	< 1.00e-300	< 1.00e-300
RNF150	0.5	1246	99	0.01	7731	11	43.46	43.46	< 1.00e-300	< 1.00e-300
KCNJ5	0.5	3358	87	0.03	7795	8	41.13	41.13	< 1.00e-300	< 1.00e-300
SEMA3E	0.5	1739	178	0.05	8752	65	40.26	40.26	< 1.00e-300	< 1.00e-300
ENC1	0.5	2063	135	0.05	7969	17	39.82	39.82	< 1.00e-300	< 1.00e-300
CACHD1	0.5	1850	83	0.06	7241	29	39.4	39.4	< 1.00e-300	< 1.00e-300
TMEM14A	0.5	2066	92	0.06	8857	4	39.39	39.39	< 1.00e-300	< 1.00e-300
PAPSS2	0.5	2635	46	0.06	6121	17	39.04	39.04	< 1.00e-300	< 1.00e-300
G0S2	0.5	3368	26	0.07	8231	4	38.46	38.46	< 1.00e-300	< 1.00e-300
FCGR2C	0.5	4537	125	0.12	7332	56	34.82	34.82	< 1.00e-300	< 1.00e-300
SEC14L3	0.5	3645	83	0.12	6597	5	34.42	34.42	< 1.00e-300	< 1.00e-300
PADI3	0.5	6107	81	0.14	7938	22	33.01	33.01	6.69e-239	8.53e-235
P2RY6	0.5	6566	43	0.2	6372	43	28.15	28.15	2.3e-174	2.93e-170
