## Supplementary material for "Methyl-TWAS: A powerful method for *in silico* transcriptome-wide association studies (TWAS) using long-range DNA methylation": Table S1

### Sheet: Sheet1
gene	pearson.methylation.10M	np.methylation.10M	nsel.methylation.10M	pearson.snps	np.snps	nsel.snps	z	abs.z	p	adj.p
LOC284581	0.86	3370	73	0.92	5998	55	-24.69	24.69	< 1.00e-300	< 1.00e-300
SNHG5	-0.06	1186	2	0.88	8240	48	-115.94	115.94	< 1.00e-300	< 1.00e-300
UGT2B7	0.51	1157	89	0.87	9371	66	-61.73	61.73	< 1.00e-300	< 1.00e-300
ECHDC3	0.82	2630	88	0.87	9038	134	-13.06	13.06	< 1.00e-300	< 1.00e-300
ERAP2	0.24	1162	16	0.86	8504	104	-84.62	84.62	< 1.00e-300	< 1.00e-300
LDHC	0.77	2512	92	0.86	8404	24	-20.28	20.28	< 1.00e-300	< 1.00e-300
THNSL2	0.64	1709	59	0.85	3735	57	-40.23	40.23	< 1.00e-300	< 1.00e-300
DDTL	0.74	3045	185	0.85	8297	20	-25.73	25.73	4.87e-146	6.21e-142
PSCA	0.42	3844	41	0.84	10012	30	-61.77	61.77	< 1.00e-300	< 1.00e-300
TUBB2B	0.43	2380	90	0.84	10023	67	-60.05	60.05	< 1.00e-300	< 1.00e-300
TMEM220	0.62	6201	194	0.84	9033	69	-39.87	39.87	< 1.00e-300	< 1.00e-300
LINC01207	-0.17	1200	0	0.83	9789	57	-108.2	108.2	< 1.00e-300	< 1.00e-300
CHP2	0.44	3228	86	0.83	7873	41	-56.29	56.29	< 1.00e-300	< 1.00e-300
LINC01060	0.66	1505	43	0.83	11604	43	-30.84	30.84	6.65e-209	8.47e-205
HTATSF1P2	0.71	2374	147	0.83	9699	31	-22.75	22.75	< 1.00e-300	< 1.00e-300
ANKDD1A	0.77	3690	104	0.83	6000	53	-15.28	15.28	< 1.00e-300	< 1.00e-300
STEAP1	-0.18	2428	0	0.82	8739	74	-105.79	105.79	< 1.00e-300	< 1.00e-300
MIF-AS1	0.71	3045	34	0.82	8153	19	-21.36	21.36	2.95e-101	< 1.00e-300
GBP3	0.32	1821	24	0.8	6567	26	-60.65	60.65	< 1.00e-300	< 1.00e-300
SLC22A16	0.45	1911	114	0.8	7564	47	-49.07	49.07	< 1.00e-300	< 1.00e-300
HLA-DRB5	0.66	14014	75	0.8	14553	88	-25.06	25.06	< 1.00e-300	< 1.00e-300
KANSL1-AS1	0.74	6313	48	0.8	5841	143	-10.33	10.33	< 1.00e-300	< 1.00e-300
DDX11	0.35	1414	44	0.79	10532	63	-56.37	56.37	< 1.00e-300	< 1.00e-300
GPX7	0.56	3643	52	0.79	6590	18	-33.78	33.78	3.77e-250	4.81e-246
TAS2R43	0.18	3316	129	0.78	9548	80	-68.88	68.88	< 1.00e-300	< 1.00e-300
CYP4F11	0.73	6625	218	0.78	8839	87	-9.97	9.97	< 1.00e-300	< 1.00e-300
SH3YL1	0.28	2247	42	0.77	6258	47	-59.25	59.25	< 1.00e-300	< 1.00e-300
GSTT1	0.53	3056	93	0.77	8352	208	-34.14	34.14	< 1.00e-300	2.19e-251
LOC391322	0.51	3055	31	0.76	8367	112	-35	35	2.17e-268	2.77e-264
GSTT2B	0.59	3045	66	0.76	8292	70	-26	26	5.26e-149	6.7e-145
RPS26	0.29	4981	56	0.75	6499	21	-52.64	52.64	< 1.00e-300	< 1.00e-300
FAM118A	0.11	4271	19	0.74	10074	20	-66.76	66.76	< 1.00e-300	< 1.00e-300
HLA-DRB6	0.48	14015	199	0.74	14670	141	-34.22	34.22	< 1.00e-300	< 1.00e-300
TYW1B	-0.23	1973	0	0.73	5807	74	-92.59	92.59	< 1.00e-300	< 1.00e-300
ZNF100	0.23	4386	135	0.72	11311	102	-54.64	54.64	< 1.00e-300	< 1.00e-300
SNHG8	0.26	1438	20	0.72	7704	115	-51.61	51.61	< 1.00e-300	< 1.00e-300
GGT1	0.33	3056	119	0.72	8091	59	-45.75	45.75	< 1.00e-300	< 1.00e-300
BPIFA1	0.62	2534	115	0.72	6670	33	-13.95	13.95	< 1.00e-300	< 1.00e-300
NOMO3	-0.22	2278	0	0.71	6035	94	-88.46	88.46	< 1.00e-300	< 1.00e-300
POMZP3	0.03	1658	15	0.71	7086	54	-68.42	68.42	< 1.00e-300	< 1.00e-300
CHMP4C	0.1	1226	34	0.71	8566	43	-63.19	63.19	< 1.00e-300	< 1.00e-300
SLC44A5	0.25	1390	54	0.71	7437	122	-50.64	50.64	< 1.00e-300	< 1.00e-300
KBTBD11	0.26	2715	66	0.71	14699	78	-49.22	49.22	< 1.00e-300	< 1.00e-300
FLVCR1-AS1	0.3	2941	106	0.71	7705	38	-47.14	47.14	< 1.00e-300	< 1.00e-300
TUBBP5	0.33	3045	143	0.71	3444	54	-42.73	42.73	< 1.00e-300	< 1.00e-300
FUT2	0.37	8948	159	0.71	9478	25	-40.15	40.15	< 1.00e-300	< 1.00e-300
SPATC1L	0.66	2483	42	0.71	6859	119	-7.11	7.11	< 1.00e-300	< 1.00e-300
SMPDL3B	0.07	5732	27	0.7	5770	82	-64.03	64.03	< 1.00e-300	< 1.00e-300
ZNF503-AS1	0.39	2698	102	0.7	5638	54	-36.23	36.23	< 1.00e-300	2.21e-283
GATM	0.57	2871	86	0.7	7287	86	-17.95	17.95	< 1.00e-300	< 1.00e-300
SMG1P5	0.13	2736	5	0.69	3622	32	-57.31	57.31	< 1.00e-300	< 1.00e-300
CBWD1	0.15	417	26	0.69	7497	66	-56.18	56.18	< 1.00e-300	< 1.00e-300
ZNF880	0.24	7330	75	0.69	11043	76	-47.54	47.54	< 1.00e-300	< 1.00e-300
PPIL3	0.29	1927	73	0.69	5862	52	-44.13	44.13	< 1.00e-300	< 1.00e-300
SCPEP1	0.46	4119	75	0.69	7727	22	-27.8	27.8	4.02e-170	5.13e-166
PILRA	0.58	3691	51	0.69	5685	28	-14.34	14.34	< 1.00e-300	< 1.00e-300
STEAP2	0.12	2430	10	0.68	8621	26	-56.95	56.95	< 1.00e-300	< 1.00e-300
CYBRD1	0.2	2294	28	0.68	7768	36	-49.67	49.67	< 1.00e-300	< 1.00e-300
PYROXD1	0.28	1804	36	0.68	8995	131	-43.71	43.71	< 1.00e-300	< 1.00e-300
CLEC12A	0.3	3528	44	0.68	8897	40	-41.25	41.25	< 1.00e-300	< 1.00e-300
ACOT1	0.37	2830	45	0.68	8255	244	-35.49	35.49	8.14e-276	< 1.00e-300
SORD	0.52	2849	123	0.68	6567	79	-19.62	19.62	< 1.00e-300	< 1.00e-300
TMEM204	0.63	5447	65	0.68	9485	125	-6.61	6.61	< 1.00e-300	< 1.00e-300
LOC729966	0.03	5758	11	0.67	8023	151	-62.27	62.27	< 1.00e-300	< 1.00e-300
LLPH-AS1	0.25	2385	133	0.67	7094	18	-45.13	45.13	< 1.00e-300	< 1.00e-300
ACSM1	0.27	3071	84	0.67	6439	57	-42.88	42.88	< 1.00e-300	< 1.00e-300
CCZ1B	0.35	5298	23	0.67	10581	98	-34.61	34.61	2.01e-262	2.56e-258
MFGE8	0.4	2924	163	0.67	8491	35	-31.56	31.56	< 1.00e-300	< 1.00e-300
WFDC3	0.47	2700	29	0.67	7859	23	-24.47	24.47	3.1e-132	3.95e-128
PTN	0.52	2859	44	0.67	7368	47	-18.69	18.69	< 1.00e-300	< 1.00e-300
NUDT2	0.26	866	44	0.66	6731	63	-41.5	41.5	< 1.00e-300	< 1.00e-300
MXRA7	0.3	7389	22	0.66	9407	44	-38.37	38.37	< 1.00e-300	< 1.00e-300
LINC01504	0.42	491	38	0.66	7128	80	-27.95	27.95	7.44e-172	9.49e-168
GSTM1	0.45	2587	64	0.66	7134	136	-25.08	25.08	7.35e-139	9.37e-135
KRT40	0.46	6965	20	0.66	7566	90	-23.5	23.5	4.15e-122	5.29e-118
LINC01559	0.51	2912	81	0.66	8491	69	-18.17	18.17	< 1.00e-300	< 1.00e-300
SETD9	0.52	1353	35	0.66	8438	87	-17.51	17.51	< 1.00e-300	< 1.00e-300
SYNM	0.3	2354	108	0.65	10505	43	-37.63	37.63	< 1.00e-300	< 1.00e-300
ARL16	0.35	6922	93	0.65	9319	50	-32.36	32.36	< 1.00e-300	< 1.00e-300
C11orf54	0.2	1421	22	0.64	8158	38	-44.93	44.93	< 1.00e-300	< 1.00e-300
TTC38	0.21	4137	11	0.64	10011	20	-44.45	44.45	< 1.00e-300	< 1.00e-300
MMP1	0.2	1879	35	0.64	8797	68	-44.09	44.09	< 1.00e-300	< 1.00e-300
C4orf33	0.23	971	17	0.64	8251	82	-42.19	42.19	< 1.00e-300	< 1.00e-300
SH3BP5	0.25	2404	28	0.64	8320	55	-40.42	40.42	< 1.00e-300	< 1.00e-300
DDX11L2	0.27	2209	21	0.64	7713	181	-38.87	38.87	< 1.00e-300	< 1.00e-300
SLC16A14	0.3	3594	38	0.64	9068	85	-35.79	35.79	< 1.00e-300	< 1.00e-300
MSMB	0.33	1721	24	0.64	4864	50	-33.62	33.62	8.6e-248	< 1.00e-300
PYGL	0.36	1894	123	0.64	8160	13	-30.8	30.8	2.3e-208	2.94e-204
GSTT2	0.46	3055	40	0.64	8339	39	-21	21	< 1.00e-300	< 1.00e-300
ZFAND2A	0.52	4987	60	0.64	10310	22	-13.96	13.96	< 1.00e-300	< 1.00e-300
TMEM38B	0.16	1206	32	0.63	8086	17	-46.54	46.54	< 1.00e-300	< 1.00e-300
AGAP7P	0.16	1721	7	0.63	4945	98	-45.59	45.59	< 1.00e-300	< 1.00e-300
CHURC1	0.2	2889	23	0.63	7323	63	-42.59	42.59	< 1.00e-300	< 1.00e-300
SMIM10L1	0.25	3315	77	0.63	9286	66	-38.39	38.39	< 1.00e-300	< 1.00e-300
FN3KRP	0.25	6802	13	0.63	6822	71	-38.13	38.13	< 1.00e-300	< 1.00e-300
C2orf74	0.33	2333	29	0.63	6256	40	-31.65	31.65	8.24e-220	< 1.00e-300
DNM1	0.37	4203	183	0.63	6187	64	-28.87	28.87	3.02e-183	3.84e-179
HSD3B7	0.38	2640	32	0.63	4501	83	-27.68	27.68	< 1.00e-300	< 1.00e-300
MRPL21	0.47	7818	101	0.63	7723	18	-17.95	17.95	< 1.00e-300	< 1.00e-300
BPGM	-0.01	2902	6	0.62	7882	95	-58.95	58.95	< 1.00e-300	< 1.00e-300
AMTN	0	1318	8	0.62	8692	70	-57.78	57.78	< 1.00e-300	< 1.00e-300
ST3GAL3	0.02	4652	11	0.62	6742	25	-55.9	55.9	< 1.00e-300	< 1.00e-300
LINC00958	0.15	3480	3	0.62	8997	60	-45.69	45.69	< 1.00e-300	< 1.00e-300
NTPCR	0.16	3111	25	0.62	9825	22	-44.92	44.92	< 1.00e-300	< 1.00e-300
LOC90784	0.25	1230	26	0.62	7176	18	-37.74	37.74	< 1.00e-300	< 1.00e-300
MZT2A	0.27	1652	49	0.62	6498	163	-35.64	35.64	3.84e-278	4.89e-274
LGALS7	0.38	6601	96	0.62	8119	98	-25.72	25.72	7.73e-146	9.85e-142
C2orf54	0.44	3996	51	0.62	10116	60	-20.28	20.28	< 1.00e-300	< 1.00e-300
HEATR4	0.47	2818	20	0.62	8265	137	-17.48	17.48	< 1.00e-300	< 1.00e-300
ZNF266	0.05	10605	8	0.61	8271	72	-52.2	52.2	< 1.00e-300	< 1.00e-300
SLC1A1	0.16	487	16	0.61	10355	103	-43.04	43.04	< 1.00e-300	< 1.00e-300
AKR1B15	0.21	2904	21	0.61	7710	57	-39.87	39.87	< 1.00e-300	< 1.00e-300
KRT39	0.29	6965	55	0.61	7609	90	-32.56	32.56	< 1.00e-300	< 1.00e-300
LINC00332	0.32	2360	97	0.61	7774	30	-30.04	30.04	3.05e-198	3.89e-194
CPSF1	0.33	3630	156	0.61	5409	20	-28.76	28.76	7.2e-182	9.18e-178
SERHL2	0.35	4369	129	0.61	8859	92	-27.5	27.5	< 1.00e-300	2.35e-162
MOCOS	0.36	898	51	0.61	6984	119	-25.68	25.68	2.1e-145	2.68e-141
CPNE1	0.39	2918	19	0.61	5789	57	-23.16	23.16	< 1.00e-300	< 1.00e-300
HORMAD1	0.42	4246	109	0.61	5749	65	-20.31	20.31	< 1.00e-300	< 1.00e-300
AFAP1L1	0.47	3599	32	0.61	7535	68	-15.92	15.92	< 1.00e-300	< 1.00e-300
RGS17	-0.03	2583	7	0.6	9416	65	-57.73	57.73	< 1.00e-300	< 1.00e-300
SPTBN5	0.04	2966	3	0.6	6715	30	-51.37	51.37	< 1.00e-300	< 1.00e-300
GLO1	0.13	13374	93	0.6	8304	26	-44.21	44.21	< 1.00e-300	< 1.00e-300
LOC101928797	0.15	1517	39	0.6	7861	39	-43.58	43.58	< 1.00e-300	< 1.00e-300
GSTM4	0.3	2583	112	0.6	7146	29	-29.77	29.77	8.9e-195	< 1.00e-300
PRKXP1	0.33	1807	59	0.6	11770	56	-27.53	27.53	7.31e-167	9.31e-163
ABHD12B	0.35	1894	94	0.6	8062	34	-26.87	26.87	5.25e-159	6.69e-155
FAHD1	0.43	5526	112	0.6	8908	218	-18.33	18.33	< 1.00e-300	< 1.00e-300
LGALS9B	0.45	3266	34	0.6	5760	108	-16.58	16.58	< 1.00e-300	< 1.00e-300
MRI1	0.52	7814	92	0.6	7473	129	-8.61	8.61	< 1.00e-300	< 1.00e-300
LOC642846	-0.11	3474	0	0.59	8236	26	-63.12	63.12	< 1.00e-300	< 1.00e-300
PCDH20	0.08	673	21	0.59	9648	34	-46.9	46.9	< 1.00e-300	< 1.00e-300
SFXN4	0.13	3185	37	0.59	8147	20	-43.7	43.7	< 1.00e-300	< 1.00e-300
LOC100506476	0.15	2786	27	0.59	8004	15	-41.96	41.96	< 1.00e-300	< 1.00e-300
MED12L	0.16	1929	20	0.59	7532	138	-41.01	41.01	< 1.00e-300	< 1.00e-300
ERV3-1	0.26	1754	112	0.59	8143	204	-32.18	32.18	3.22e-227	4.11e-223
B3GALT5-AS1	0.29	3247	36	0.59	9902	63	-30.63	30.63	5e-206	6.38e-202
NFASC	0.32	3314	43	0.59	8041	33	-27.76	27.76	< 1.00e-300	< 1.00e-300
PTAFR	0.36	5826	124	0.59	5814	41	-23.47	23.47	7.81e-122	9.95e-118
FSTL1	0.09	2972	41	0.58	7322	58	-45.81	45.81	< 1.00e-300	< 1.00e-300
EXOSC6	0.1	2879	44	0.58	5653	16	-44.63	44.63	< 1.00e-300	< 1.00e-300
DPP10-AS1	0.13	2056	11	0.58	7705	49	-42.6	42.6	< 1.00e-300	< 1.00e-300
CWF19L1	0.17	3692	10	0.58	6816	54	-39.78	39.78	< 1.00e-300	< 1.00e-300
C19orf33	0.2	6213	132	0.58	7505	32	-36.48	36.48	2.69e-291	3.42e-287
XXYLT1	0.22	2094	71	0.58	10213	62	-34.96	34.96	8.27e-268	< 1.00e-300
ITGB3BP	0.29	2100	41	0.58	7866	40	-29.85	29.85	9.79e-196	< 1.00e-300
CNTN1	0.32	2174	83	0.58	9232	57	-26.02	26.02	2.94e-149	3.75e-145
KCTD21-AS1	0.32	3647	15	0.58	7833	27	-25.83	25.83	4.46e-147	5.69e-143
LRRC75B	0.33	3056	81	0.58	8138	30	-25.72	25.72	6.52e-146	8.3e-142
APIP	0.43	1833	38	0.58	8768	146	-16.54	16.54	< 1.00e-300	< 1.00e-300
PPP4R1-AS1	-0.15	1363	0	0.57	9497	25	-64.19	64.19	< 1.00e-300	< 1.00e-300
EMC9	0.11	2035	21	0.57	8243	38	-43.65	43.65	< 1.00e-300	< 1.00e-300
PLOD2	0.14	2102	13	0.57	9498	61	-41.23	41.23	< 1.00e-300	< 1.00e-300
COPG2	0.21	2712	61	0.57	6633	17	-34.61	34.61	< 1.00e-300	2.28e-258
IFI27L2	0.22	4084	77	0.57	9139	79	-33.78	33.78	4.22e-250	5.38e-246
SNHG18	0.25	3738	91	0.57	9208	76	-31.6	31.6	3.16e-219	4.03e-215
PILRB	0.45	3691	87	0.57	5643	61	-12.33	12.33	< 1.00e-300	< 1.00e-300
PYROXD2	0.08	3837	30	0.56	7000	39	-43.78	43.78	< 1.00e-300	< 1.00e-300
SPATA20	0.16	5694	29	0.56	6676	22	-37.77	37.77	< 1.00e-300	< 1.00e-300
HAUS4	0.16	1978	39	0.56	9043	35	-37.26	37.26	7.66e-304	9.76e-300
CCZ1	0.17	5189	37	0.56	9722	74	-36.98	36.98	2.35e-299	3e-295
ATP6V0E2	0.2	5007	61	0.56	8824	15	-34.12	34.12	3.91e-255	4.98e-251
WDR18	0.26	6506	66	0.56	8554	43	-28.8	28.8	2.01e-182	2.57e-178
USP32P2	0.45	3304	127	0.56	4500	67	-11.78	11.78	< 1.00e-300	< 1.00e-300
PTGR1	0	921	2	0.55	8365	40	-49.56	49.56	< 1.00e-300	< 1.00e-300
TAF4B	0.07	1033	13	0.55	7373	58	-43.45	43.45	< 1.00e-300	< 1.00e-300
NBPF3	0.09	5563	12	0.55	8237	55	-42.47	42.47	< 1.00e-300	< 1.00e-300
LOC100506606	0.09	1418	20	0.55	9684	51	-42.25	42.25	< 1.00e-300	< 1.00e-300
LOC101928441	0.11	1633	26	0.55	7400	153	-40.62	40.62	< 1.00e-300	< 1.00e-300
S100A13	0.15	4849	32	0.55	7456	46	-37.94	37.94	< 1.00e-300	< 1.00e-300
THEM4	0.16	4653	21	0.55	6736	73	-37.09	37.09	4.43e-301	5.65e-297
LINC00491	0.27	1187	38	0.55	7792	144	-26.87	26.87	4.44e-159	5.66e-155
LKAAEAR1	0.29	2627	46	0.55	5224	57	-25.72	25.72	7.44e-146	9.49e-142
RASIP1	0.44	8932	98	0.55	9469	78	-12.02	12.02	< 1.00e-300	< 1.00e-300
ZNF215	0.46	5828	180	0.55	9848	82	-9.65	9.65	< 1.00e-300	< 1.00e-300
LRRC37A2	0.5	6294	61	0.55	6109	76	-5.65	5.65	< 1.00e-300	< 1.00e-300
DCST2	0	4897	8	0.54	4787	16	-48	48	< 1.00e-300	< 1.00e-300
GUSBP2	0.01	13349	1	0.54	7268	24	-47.29	47.29	< 1.00e-300	< 1.00e-300
ALG1L	0.09	2959	31	0.54	9171	38	-41.18	41.18	< 1.00e-300	< 1.00e-300
CLTCL1	0.1	2106	15	0.54	8210	26	-39.91	39.91	< 1.00e-300	< 1.00e-300
TRIB3	0.14	1565	35	0.54	6359	20	-37.31	37.31	9.87e-305	< 1.00e-300
LOC100134868	0.14	2564	37	0.54	4208	68	-36.39	36.39	5.46e-290	6.96e-286
ZNF300P1	0.16	3112	24	0.54	8681	26	-34.93	34.93	2.86e-267	3.65e-263
OCEL1	0.26	6236	58	0.54	8239	67	-26.79	26.79	4.78e-158	6.09e-154
MAGOH2P	0.26	6204	209	0.54	9047	39	-26.33	26.33	7.68e-153	9.79e-149
LOC646626	0.34	1999	35	0.54	8312	8	-20.54	20.54	< 1.00e-300	< 1.00e-300
THAP7-AS1	0.4	2633	134	0.54	4812	10	-15.04	15.04	< 1.00e-300	< 1.00e-300
VWDE	0.41	2979	172	0.54	12956	49	-14.1	14.1	< 1.00e-300	< 1.00e-300
LOC101927021	0.47	4987	97	0.54	10310	26	-7.6	7.6	< 1.00e-300	< 1.00e-300
NMRK1	-0.17	583	0	0.53	8236	29	-60.78	60.78	< 1.00e-300	< 1.00e-300
CHURC1-FNTB	-0.03	2889	4	0.53	7323	47	-49.34	49.34	< 1.00e-300	< 1.00e-300
TMTC1	0.16	1403	36	0.53	10614	90	-33.6	33.6	< 1.00e-300	2.09e-243
RPL17-C18orf32	0.23	1196	48	0.53	8650	19	-28.09	28.09	< 1.00e-300	< 1.00e-300
TSPAN33	0.24	2399	31	0.53	7093	202	-27.59	27.59	< 1.00e-300	< 1.00e-300
LOXL1-AS1	0.24	4095	106	0.53	6276	25	-27.52	27.52	9.91e-167	< 1.00e-300
CYP4B1	0.24	4554	18	0.53	6827	30	-27.13	27.13	4.46e-162	5.69e-158
B3GALT5	0.27	3247	80	0.53	9934	18	-24.87	24.87	< 1.00e-300	< 1.00e-300
LINC01252	0.33	3307	109	0.53	8815	36	-19.68	19.68	< 1.00e-300	< 1.00e-300
CAPN2	0.38	3019	57	0.53	7426	19	-15.66	15.66	< 1.00e-300	< 1.00e-300
ADAM32	0.43	2011	70	0.53	6443	47	-10.27	10.27	< 1.00e-300	< 1.00e-300
DNLZ	0.44	3493	63	0.53	8444	132	-9.4	9.4	< 1.00e-300	< 1.00e-300
NARS2	0.45	3489	152	0.53	8264	94	-9.05	9.05	< 1.00e-300	< 1.00e-300
LRRC37A	0.47	6294	17	0.53	6002	37	-5.94	5.94	< 1.00e-300	< 1.00e-300
POLR2J2	-0.11	3586	0	0.52	6270	141	-54.74	54.74	< 1.00e-300	< 1.00e-300
CKMT2-AS1	0.1	1950	17	0.52	7214	19	-38.33	38.33	< 1.00e-300	< 1.00e-300
KCNS3	0.17	3179	26	0.52	8590	54	-32.38	32.38	4.5e-230	5.74e-226
FAM84A	0.19	2374	24	0.52	8600	53	-30.7	30.7	5.05e-207	6.44e-203
SNHG17	0.24	3233	94	0.52	7005	122	-26.04	26.04	< 1.00e-300	2.01e-145
ZNF117	0.3	1754	34	0.52	8158	71	-21.4	21.4	< 1.00e-300	< 1.00e-300
CASC9	0.38	1509	116	0.52	8187	7	-14.75	14.75	< 1.00e-300	< 1.00e-300
SLC28A2	0.42	2842	102	0.52	7050	125	-10.2	10.2	< 1.00e-300	< 1.00e-300
PSMG1	0.43	3270	41	0.52	9566	33	-9.08	9.08	< 1.00e-300	< 1.00e-300
LINC00667	0.03	1271	12	0.51	9365	72	-42.82	42.82	< 1.00e-300	< 1.00e-300
MFAP3L	0.06	1074	7	0.51	8603	30	-40.35	40.35	< 1.00e-300	< 1.00e-300
PRG1	0.1	8213	25	0.51	8790	156	-37.14	37.14	5.44e-302	6.93e-298
GNPNAT1	0.11	2046	82	0.51	8414	38	-35.53	35.53	< 1.00e-300	2.29e-272
SLC16A4	0.11	2521	17	0.51	7364	29	-35.47	35.47	< 1.00e-300	2.15e-271
GNAL	0.13	1437	27	0.51	9165	29	-34.51	34.51	4.93e-261	6.28e-257
FAM153A	0.13	3573	23	0.51	6891	95	-33.71	33.71	4.12e-249	5.25e-245
GULP1	0.14	1298	8	0.51	7448	71	-33.58	33.58	3.42e-247	4.36e-243
AMIGO1	0.15	2563	31	0.51	7060	45	-33.31	33.31	2.4e-243	3.06e-239
MASTL	0.19	1985	31	0.51	9453	53	-29.07	29.07	9.78e-186	< 1.00e-300
SPSB2	0.19	3405	4	0.51	7812	35	-29.05	29.05	< 1.00e-300	< 1.00e-300
FAM182A	0.21	2581	25	0.51	4007	92	-27.47	27.47	4.33e-166	5.52e-162
SERPINE1	0.22	3656	16	0.51	7144	14	-26.55	26.55	2.77e-155	3.52e-151
CYP2B6	0.23	7729	28	0.51	7171	92	-26.36	26.36	3.66e-153	4.67e-149
NFE2L3	0.24	2897	9	0.51	8182	38	-25.04	25.04	2.51e-138	3.2e-134
KRT24	0.26	6907	20	0.51	7511	48	-24.33	24.33	< 1.00e-300	< 1.00e-300
GGT7	0.32	2693	34	0.51	5688	36	-18.52	18.52	< 1.00e-300	< 1.00e-300
DGCR6	0.37	2057	57	0.51	8444	17	-14.1	14.1	< 1.00e-300	< 1.00e-300
VAV2	0.41	3742	63	0.51	10502	45	-10.5	10.5	< 1.00e-300	< 1.00e-300
TSPAN15	-0.01	2780	2	0.5	9279	19	-44.49	44.49	< 1.00e-300	< 1.00e-300
UMAD1	0.02	5342	18	0.5	11087	99	-42.95	42.95	< 1.00e-300	< 1.00e-300
ZNF155	0.06	8374	21	0.5	9192	80	-39.45	39.45	< 1.00e-300	< 1.00e-300
COX7A2L	0.18	2114	45	0.5	9770	20	-29.45	29.45	< 1.00e-300	< 1.00e-300
SMIM2-AS1	0.21	2337	34	0.5	6957	34	-26.89	26.89	2.77e-159	3.53e-155
NQO2	0.32	2367	78	0.5	9713	88	-17.57	17.57	< 1.00e-300	< 1.00e-300
NOM1	0.35	4264	122	0.5	10183	58	-15.24	15.24	< 1.00e-300	< 1.00e-300
ABLIM3	0.35	3590	41	0.5	7658	6	-14.96	14.96	< 1.00e-300	< 1.00e-300
